# Natural Antisense Transcript of *Period2, Per2AS*, regulates the amplitude of the mouse circadian clock

**DOI:** 10.1101/2020.07.27.222760

**Authors:** Rebecca A. Mosig, Allison N. Castaneda, Jacob C. Deslauriers, Landon P. Frazier, Kevin L. He, Naseem Maghzian, Aarati Pokharel, Camille T. Schrier, Lily Zhu, Nobuya Koike, John J. Tyson, Carla B. Green, Joseph S. Takahashi, Shihoko Kojima

## Abstract

Circadian transcriptome studies identified a novel transcript at the *Period2 (Per2)* locus, which we named *Per2AS. Per2AS* is a long non-coding RNA transcribed from the antisense strand of *Per2*, and is expressed rhythmically and anti-phasic to *Per2* mRNA. Previously, we mathematically tested the hypothesis that *Per2AS* and *Per2* mutually inhibit each other’s expression by forming a double negative feedback loop, and found that *Per2AS* expands the oscillatory domain. In this study, we have experimentally tested this prediction by perturbing the expression of *Per2AS* in mouse fibroblasts. We found that *Per2AS* represses *Per2* pre-transcriptionally *in cis* and regulates the amplitude of the circadian clock, but not period or phase. Unexpectedly, we also found that *Per2* positively regulates *Per2AS* post-transcriptionally, indicating that *Per2AS* and *Per2* form a single negative feedback loop. Because knock-down of *Per2* does not recapitulate the phenotypes of *Per2AS* perturbation and *Per2AS* also activates *Bmal1 in trans*, we propose that *Per2AS* regulates the amplitude of the circadian clock without producing a protein by rewiring the molecular clock circuit.
