## Supplementary material for "Natural Antisense Transcript of *Period2, Per2AS*, regulates the amplitude of the mouse circadian clock": Suppl Table 1

### Sheet: qPCR
TargetGene	Fwd	Rev	Concentration
m36B4(Rplp0)	5'-AGATTCGGGATATGCTGTTGGC-3'	5'-TCGGGTCCTAGACCAGTGTC-3'	150nM
mPer2AS	5'-AGTAGAAAGAGGTAGGGAGGC-3'	5'-TCATCTAAGGGTCTGGGAGAG-3'	200nM
mPer2	5'-TGTGCGATGATGATTCGTGA-3'	5'-GGTGAAGGTACGTTTGGTTTGC-3'	100nM
mBmal1	5'-CCACCTCAGAGCCATTGATACA-3'	5'-GAGCAGGTTTAGTTCCACTTTGTCT-3'	100nM
mNeat1	5'-ACCCTTTTTCATGGGGGTAG-3'	5'-GCTGGATGGAGGCTTGTTTA-3'	100nM
mPer1	5'-CCCAGCTTTACCTGCAGAAG-3'	5'-ATGGTCGAAAGGAAGCCTCT-3'	100nM
mPer3	5'-GCAGCCAGTAACGACAAAGA-3'	5'-CGTAGCCACTGGAAGCACTA-3'	100nM
mCry1	5'-TGAGGCAAGCAGACTGAATATTG-3'	5'-CCTCTGTACCGGGAAAGCTG-3'	100nM
mCry2	5'-CTGGCGAGAAGGTAGAGTGG-3'	5'-GACGCAGAATTAGCCTTTGC-3'	100nM
mClock	5'-ACAGTTTCACGAGGGTGGTC-3'	5'-TCCCTACCGTCTCATCAAGG-3'	200nM
mNpas2	5'-TGCTCCGAGAATCGAATGTG-3'	5'-TCAGTGAACGGCCGCTG-3'	100nM
mDbp	5'-AATGACCTTTGAACCTGATCCCGCT-3'	5'-GCTCCAGTACTTCTCATCCTTCTGT-3'	100nM
mRev-erba	5'-GGGCACAAGCAACATTACCA-3'	5'-CACGTCCCCACACACCTTAC-3'	100nM
mRev-erbb	5'-TGGGACTTTTGAGGTTTTAATGG-3'	5'-GTGACAGTCCGTTCCTTTGC-3'	100nM
mRora	5'-ACCGTGTCCATGGCAGAAC-3'	5'-TTTCCAGGTGGGATTTGGAT-3'	100nM
mE4bp4	5'-CTCTTTCTCCACTTACTCCCAC-3'	5'-TTGTTCGTCTTCCCCATCAG-3'	100nM
mIlkap	5'-CTGAGGAGGAGAAGAATGGC-3'	5'-ATCTCCTCCCTCTCACCCTT-3'	100nM
mHes6	5'-AGCTAGAGAACGCCGAGGT-3'	5'-ATGCATGCACTGGATGTAGC-3'	100nM
mTraf3ip1	5'-GGTCAAACGACAAGAGAGCA-3'	5'-TGTCAGAGTTCTGGGAGTCG-3'	100nM

### Sheet: gRNA
TargetGene	Purpose	ID	Target Sequence
mPer2AS	CRISPR	B44	5'-TGACCATTATGTAACTCCACAGG-3'

### Sheet: KD
Primer ID	Sequence	Modifications
Per2AS Gapmer Ctrl	5'-mU*mU*mC*C*C*G*T*C*A*T*C*G*T*C*mU*mU*mU-3'	m: 2' O-Methyl RNA, *: Phosphorothioate bond
Per2AS Gapmer 5	5'-mU*mG*mU*C*G*T*C*A*T*C*T*A*A*G*mG*mG*mU-3'	m: 2' O-Methyl RNA, *: Phosphorothioate bond
Per2AS Gapmer 8	5'-mA*mG*mU*A*T*G*T*A*G*C*A*G*G*T*mG*mC*mU-3'	m: 2' O-Methyl RNA, *: Phosphorothioate bond

### Sheet: Others
Primer ID	Sequence	Purpose
Per2AS_cDNA3	5'-AGCTGGTCCAATGTCAGGAGG-3'	Strand-specific Reverse Transription for Per2AS
mPer2AS3_5RACE_R1	5'-GGGAGAGGAGAGACCCTCCAACCCCCGG-3'	5'RACE
mPer2AS3_5RACE_R2	5'-GCAGTGCTGAACTTGCGTCGGCCCAGC-3'	5'RACE
mPer2AS3_3RACE_F1	5'-GGTAGGGAGGCTCAAGGAGCTGGGCCG-3'	3'RACE
mPer2AS3_3RACE_F2	5'-CCGGGGGTTGGAGGGTCTCTCCTCTCCC-3'	3'RACE
B44_genotyping_F	5'-CAGAGGAAGCTGGCAACATTC-3'	Genotyping for Per2AS CRISPR mutant
B44_genotyping_R	5'-TCCAGTCTTACCCACGTGCA-3'	Genotyping for Per2AS CRISPR mutant
